# Integrative framework of cross-module deep biomarker for the prognosis of clear cell renal cell carcinoma

**DOI:** 10.1101/746818

**Authors:** Zhenyuan Ning, Weihao Pan, Qing Xiao, Yuting Chen, Xinsen Zhang, Jiaxiu Luo, Jian Wang, Yu Zhang

## Abstract

**Purpose:** We aimed to integrate cross-module data for predicting the prognosis of clear cell renal cell carcinoma (ccRCC) based on deep learning and to explore the relationship between deep features from images and eigengenes form gene data.

**Experimental design:** A total of 209 patients with ccRCC with computed tomography (CT), histopathological images and RNA sequences were enrolled. A deep biomarker-based integrative framework was proposed to construct a prognostic model. Deep features extracted from CT and histopathological images by using deep learning combined with eigengenes generated from functional genomic data were used to predict ccRCC prognosis. Furthermore, the relationship between deep features and eigengenes was explored, and two survival subgroups identified by integrative cross-module biomarkers were subjected to functional analysis.

**Results:** The model based on the integrative framework stratified two subgroups of patients with a significant prognostic difference (*P* = 6.51e-6, concordance index [C-index] = 0.808, 95% confidence interval [CI] = 0.728-0.888) and outperformed the prediction based on their individual biomarkers in the independent validation cohort (n = 70, gene data: C-index = 0.452, CI = 0.336-0.567; histopathological images: C-index = 0.677, CI = 0.577-0.776; CT images: C-index = 0.774, CI = 0.670-0.879). On the basis of statistical relationship, deep features correlated or complemented with eigengenes both enhanced the predictive performance of eigengenes (*P* = 0.439, correlated: C-index = 0.785, CI = 0.685-0.886; complemented: C-index = 0.778, CI = 0.683-0.872). The functional analysis of subgroups also exhibited reasonable results.

**Conclusion:** The model based on the integrative framework of cross-module deep biomarkers can efficiently predict ccRCC prognosis, and the framework with a code is shared to act as a reliable and powerful tool for further studies.
