## Supplementary material for "Integrative framework of cross-module deep biomarker for the prognosis of clear cell renal cell carcinoma": Table S2.Co-expressed gene modules

black	blue	brown	green	magenta	pink	purple	red	turtouise	yellow
C4orf48	PAX9	PTPRZ1	LHX2	GNG8	TWIST2	WSCD2	NEFH	MAGEA10	ZCCHC16
NDUFA13	EPYC	FAM69C	FAM132B	TMPRSS13	CACNA1S	RASL11B	TCHH	PRG4	ATP11AUN
EVA1B	CALY	HMGA2	MMP8	TAS1R3	PDZRN4	GRIA1	HMGA1	UPK1A	SLC25A21
ZNF593	SLC12A3	FAM180A	MFI2	HMSD	KLHL30	LEFTY2	SIGLEC15	AMER2	MYO7B
CCDC85B	CD177	CCL26	FBN2	TVP23A	TMEM35	OMD	TMEM52B	SOX2	CNDP1
EEF1G	STAP1	TMEM158	NCCRP1	SALL4	SEL1L2	GSTM5	TM4SF19	SFTPB	SLC13A2
FSD1	CLNK	IGF2	SLC38A5	RUFY4	HSPB7	ART4	RPH3A	MUC17	HSD11B2
C1orf61	CD7	GDNF	KREMEN2	WNT10B	PIANP	CRLF1	PFKFB2	ITGA2B	SLC13A1
TNFRSF13C	SYNGR3	VSTM2L	PRAME	P2RX5	CDO1	COL14A1	GLDN	SIX3	SERPINA7
NDUFA11	POU3F1	BMPR1B	UBE2C	TSKS	KRBOX1	FBLN5	TMEM255A	RLBP1	AGPAT9
C19orf33	PTX3	NDP	SLC17A9	SHD	FGF1	GLI1	MPO	COL2A1	PRLR
NUPR1	HCN2	ISLR	NMU	PRR33	PGR	ITGA11	LOXL3	PAGE2B	TMED6
UQCC3	FOXB1	HSD11B1	ZP1	GALNT8	RCN3	RXFP1	IL2RA	FAM57B	RDH12
ATP5D	INSM1	GAS1	SLC16A7	NTRK1	INMT	AOC3	MARCO	CILP	KCNH6
IFI27L2	KLHL34	MFAP2	XDH	KLRK1	TMEM100		CCR3	MOG	TMEM252
CSTB	SMCO2	FST	HIST1H3B	CACNA1I	PRSS35		ME1	SNTG1	G6PC
FAM132A	ANXA8L1	ETV4	C1QL1	ZNF80	ACTC1		CHRNA6	C14orf39	SLC22A12
NDUFS6	ECEL1	HTR2A	NUF2	C12orf79	SV2A		PKD2L1	KRTAP5-8	PCK1
NBL1	FAM92B	SIX4	MELK	TTC16	DRD1		KLF1	CYP1A2	SLC22A7
CXorf65	PAX5	SRPX	CENPA	IDO2	SLC14A1		ADAMDEC1	TMPRSS11A	SLC22A24
S100A13	LAIR2	MAGEL2	E2F7	PPM1N	CDX1		ADD2	MAB21L2	SLC26A9
LAMTOR4	IGLL5	NRK	CDCA4	FAM179A	FRZB		PDE3B	LIN28A	SFXN2
PIK3R2	MZB1	MKX	ATP8B3	SLFN14	ELOVL4		VNN2	OBP2A	ENAM
ASTL	NEUROG3	NUDT11	CEP55	ARRDC5	ANGPTL1		PMAIP1	ORM2	CYP4A22
ZNF358	PRSS21	OGN	KIF18B	SYTL1	SLC7A2		IGF1	LRRC39	CYP4A11
NTHL1	CD79A	APCDD1L	HJURP	HSH2D	KCNA5		CR1	DRD2	FUT3
MSC	FCRL5	RET	FBXO43	CPNE9	HR		MYO1A	OMG	LDHD
SAC3D1	ATP1A3	CPXM1	AUNIP	ASMT	C2orf40		PIK3R6	CXCL17	SCGN
MOB1B	TMPRSS3	F3	AURKB	TNFRSF18	LPHN3		CD5L	SLC45A2	DAO
BCL7C	GPR15	TWIST1	STEAP3	PARP15	CNN1		GPR150	PROZ	FLRT3
ATP5I	ACSL6	CST2	MYBL2	CUX2	PDZD4		CD1E	KLK3	TMEM174
FDX1L	POU2AF1	ABCA6	BIRC5	ZAP70	ROBO2		EYA2	RTBDN	SLC22A13
MZT2B	LIPM	CPZ	TPX2	CCNI2	KLHL38		EPHB2	NUTM1	FRMPD1
ROMO1	GPBAR1	PTGS2	PLK1	CCDC88B	TNXB		COL8A2	BAI1	TREH
NUDT8	TNS4	ARSI	CDC20	ANGPTL6	ATP1A2		GPR33	MSLNL	GDA
PATL2	TNFRSF17	ITIH3	ERCC6L	ZBTB32	ELN		F13A1	SLC4A9	MME
PRR7	IRG1	SLIT2	RDM1	ACAP1	HMCN2		EMR1	C19orf80	ENTPD8
SNTB1	CR1L	STRA6	PBK	ABCA7	SUSD5		CLEC17A	ARHGDIG	ARSF
HIST2H2AC	RASGEF1C	PLXNA4	VASH2	BATF3	NPY5R		CD163	FBN3	IHH
COMTD1	ASCL1	HSD17B6	SPC24	IL12A	MYOCD		CD209	FAM24B	SLC23A3
FAM195B	ADTRP	HGF	DEPDC1		IL17B		CLEC6A	TP53AIP1	SERPINA6
C17orf89	FCRLA	PRRX1	TROAP		MMP28		DCSTAMP	CTNNA2	SLC5A1
EIF4EBP1	MIXL1	CREB3L1	CDC25C		PPFIA2		CD22	HFE2	CLVS2
FAM195A	CYSLTR2	SYTL5	UBL4B		FAM181B		ZNF804A	RNF17	TMEM72
NOSIP	FCRL1	CTSK	ANLN		SYNPO2		SGCG	CFTR	GLTPD2
DCXR	SLC28A3	SCG2	FAM72C		PPP1R14A		CLEC4D	HYAL4	SCGB1D2
PIF1	MS4A1	CCL13	HMMR		LRRC17		BCL2A1	AP006285	PKLR
CHCHD10	MYBPH	TMEM30B	DLGAP5		MYH11		VSIG4	MYPN	SLC10A2
RPLP2	CXCR5	LUM	CKS2		NTRK3		ACPP	PNLDC1	IYD
RHBDL1	AMPD1	COLEC12	NCAPG		TCEAL7		SIGLEC10	SCX	CXCL14
MRPL12	ENTHD1	ISLR2	NEK2		C1QTNF7		GPR84	MAS1	FTCD
KIF2A	NPFFR1	KIAA1644	CDCA3		RGS7BP		CASP5	SLC1A6	VIL1
EXOSC4	IGJ	PTGIS	KIF15		PRPH2		ARNTL2	SEZ6	GPT
RPS28	SLC4A10	GREM1	FOXM1		KLHL33		APOE	FSD2	SLC25A48
MZT2A	JSRP1	FBLN1	CKAP2L		WFDC1		TREML2	GPR61	TMEM82
TMEM160	CPNE7	GNAO1	GJB2		LMOD1		FPR1	GP2	FCAMR
KIAA1244	CKM	RAMP1	FAM64A		TCF21		SIGLEC11	NTSR1	SLC5A8
ATOX1	GPA33	PI15	APOC2		LDB3		GCNT1	A2ML1	CLEC18C
AURKAIP1	ANKRD22	FAM101A	PTTG1		SOBP		APOC1	MAGEC3	STEAP1
BOLA2B	UTS2	NAV3	RAD54L		KANK4		TLR8	PDIA2	HRH2
NDUFA3	CD19	IGFBP2	TP73		CCDC3		BASP1	KRTAP5-7	ALPL
MRPL52	CD1B	MFAP4	SKA1		NTF3		KCNJ5	INHA	C10orf126
C19orf73	FCRL2	LRRN3	DEPDC1B		MEIS3		LILRA4	C9orf84	TTBK1
ETFB	GATA3	CCL11	RRM2		NOV		MRO	SLC13A5	GABRB3
RPL36	CEACAM4	GDF5	CDCA7		C1QTNF2		NAIP	FOXG1	UGT1A9
C19orf24	MS4A6E	ADAMTSL1	SGOL1		GPR20		SPATA12	DLGAP2	CCDC150
ZNF296	DERL3	P3H3	RECQL4		TAGLN		AMPD3	CALB1	ASPDH
MRPL55	KCNJ10	TMEM59L	FAM72D		GALNT16		TNFRSF11A	TRIML2	KLF15
METRN	KLHDC7B	PDGFRA	PRR11		SGCA		SLAMF8	ACSBG1	AZGP1
TNFRSF12A	IFNG	COL6A3	NEIL3		FBLN2		CLEC10A	LHFPL4	AGXT
SDF2L1	KCNN4	FLNC	KIF20A		FOXS1		ALOX5AP	APOA2	TM6SF2
SURF2	TNFRSF13B	SRPX2	E2F8		SPTB		HTR7	CATSPERG	OTOGL
ATP5E	WNT10A	PCOLCE	NCAPH		CCDC81		LRRC25	MIA	CABP1
C11orf21	CNR2	PODNL1	GTSE1		GGT5		PADI2	DUOX2	ESRRG
TSSC4	KLRC2	DCN	TOP2A		ARHGAP44		KRT36	KRTAP5-1	FAM196B
C19orf60	CXCL13	KCNS2	SHCBP1		TPM2		TXLNB	NKPD1	SLC5A12
MAP1LC3A	PLAC8	CNTN1	KIF4A		GDF7		VMO1	TAT	GPD1
PPM1L	BLK	RGS4	DDIAS		GPR21		SDS	TMPRSS11D	CLEC18A
C9orf16	PRDM8	P4HA3	KIF2C		NPY1R		GRIN3A	GAPDHS	ANXA13
POLR2L	TNFSF14	TNFAIP8L3	CDCA5		NFASC		RAB39A	PLK5	CYP2J2
INAFM1	MYBPC2	MYOZ3	PKMYT1		PLN		SIGLEC8	COL20A1	HAO2
TCEB2	ISL2	BHLHE22	CCNB1		MAP6		CYBB	CDH7	UCN3
MYEOV2	BFSP2	IGSF10	BUB1		HTR1B		GSDMA	FAM83A	APOM
FAM173A	PDCD1	FGF7	APOC4-APOC2		MGP		B3GALT2	LIPI	ALDH4A1
CDC25B	MEP1A	ADH1B	GSG2		REM1		P2RY12	CRYGS	MIOX
EGFR	IL12B	TRNP1	CENPI		PDLIM3		LILRB5	CELF3	CREB3L3
RNF208	RASGRF1	SLC7A4	CDC45		MFGE8		HK3	CA3	SLC17A3
MESP1	PLA2G2D	NRIP3	MKI67		TNFSF15		CD80	CEACAM6	USP2
HES6	UTF1	GDF10	UBE2S		DACT3		IL10	PNMA5	ZYG11A
ACTL10	TRABD2A	COL1A1	PARPBP		CAMK1G		TLR7	TBATA	PAIP2B
CNIH2	GTSF1L	DIO2	POLQ				ZNF469	GPX2	MAEL
TSPAN32	PNOC	COL5A1	TTK				OLR1	NKX2-5	LHFPL3
ZNF579	SPIB	C7	KIF14				FFAR4	ATP6V1C2	PTH1R
GADD45GIP1	TMEM244	FNDC4	CDK1				LINGO3	MUC5B	MYL3
EDF1	B3GAT1	CLDN11	SLC7A7				FCGR3A	FMR1NB	SLC16A9
NENF	SPTA1	CPXM2	TRIP13				FCGR1A	CLCNKA	VSTM5
TLCD1	ZBED2	MRAP2	ORC6				SLC46A2	ZFR2	AIF1L
TFPT	FLT3	CYP1B1	CENPE				PLD4	MUC20	SLC6A3
ZNF524	KRT85	ZFHX4	SAPCD2				CSF3R	FOXN4	LRRC19
NDUFB1	CCL25	MXRA5	UHRF1				LYZ	ONECUT3	ABAT
SMIM1	S100B	CLSTN2	AURKA				XXbac-BPG181M17	FAM196A	GSTA2
MRPL28	NLRP2	ADRA2A	CCNB2				GNA15	FIGF	CLEC18B
FAM207A	PON3	LOXL2	SIRPB1				TNFSF13B	CAPN3	PEG10
MRPL27	RTP5	SHISA2	CENPM				FCGR2B	MROH2A	PRODH2
MBD3	CXCL9	FAM163B	CACNA2D4				GPR34	FAM180B	MGAM
TM7SF2	ASPHD2	SRRM3	SKA3				GPR141	AGBL1	AVPR1B
SLC25A10	NLRP7	HSPB6	MYBL1				CX3CR1	ENO3	ADH6
MFSD3	JAKMIP2	CYP19A1	C16orf59				EMR2	UPK2	NPR3
ALKBH7	ACP5	CORO2B	KCNA3				CLIP4	SLC10A4	TMEM171
FBXL15	LAG3	MEST	NCAPG2				DLEU7	TRIM67	SYT9
ITGB3	NUGGC	MAN1C1	DGKG				C1QB	RSPO4	SLC2A2
TRAPPC6A	AIM2	INMT-FAM188B	ARL4C				KAL1	INSL6	AKR7A3
IGFLR1	FCRL3	HAS2	ZNF695				SIGLEC14	ZIC4	TM4SF5
RABAC1	SPIC	CRISPLD1	KIF23				CASS4	OR13A1	GYLTL1B
HSPB1	IRF4	CFHR3	CDKN3				LILRB4	CACNA1E	AQP7
AP2S1	PIM2	GAP43	TK1				CLEC5A	TRPV6	PHYHIPL
MIIP	IFNL1	PAPPA	RAB40B				SAMSN1	DQX1	TRPA1
NME1	MEI1	FAT3	CHRNA5				OTOA	NEURL1	DSEL
MACROD1	LAX1	SPOCD1	ASPM				CD82	LRRC9	TNFAIP6
BAD	LHFPL1	MDFI	POC1A				PKIB	TGM1	RGS9
TFAP2E	RIMS3	ADAM12	SOCS1				LITAF	TTC6	ABHD1
ITPR1	PMCH	SVEP1	CENPF				C1QA	DNAH17	ESPN
	FAM159A	SCRG1	FAM83D				CD44	CNPY1	NLRP6
	PACSIN1	FNDC1	CDCA8				GAL3ST4	DOCK3	ALDH8A1
	CCL17	ALDH1L2	CCNA2				CD180	CNGB1	TMIGD1
	GBP5	EMILIN1	IQGAP3				FYB	RNF224	ACE2
	CXCL11	FLRT2	BUB1B				SIGLEC1	HHIPL2	TRPM3
	TTC24	ASPN	MCM10				CCR1	ALLC	GHR
	APOL1	LOXL1	ZNF280B				PDCD1LG2	ASB15	GPR98
	HTRA4	SOX11	FAM72B				LILRA6	ASB11	HAVCR1
	TNFRSF9	PRTG	CDC25A				NINJ2	CRYBB3	SLC22A5
	RP4-576H24	ZDHHC3	ACBD7				GPR183	CPB2	ACSM2B
	GPR31	CPE	SPC25				ATP8B4	ATP2B3	ENTPD5
	RAB33A	ZCCHC5	CLSPN				STK26	FOXL2NB	ILDR2
	KLRC4	MOXD1	EXO1				MS4A4A	MYO1H	RP13-672B3
	NCAN	POSTN	ESCO2				CD84	DPPA4	SEPHS2
	WDR49	PCDH7	LRP8				NPL	TAF7L	DDC
	TMEM155	HTRA3	KIF11				C1QC	CYSRT1	SMIM24
	DPEP3	MALRD1	WDR62				SLC1A3	CYP2W1	NGEF
	XCR1	KIAA1211	KIFC1				GPR82	SMIM5	SLC6A12
	SEMA7A	COL1A2	UBE2T				CEBPA	ANKRD33	GPER1
	CLEC4E	SLC6A17	KIF18A				LY96	SCRT1	HNF4G
	EOMES	SLC30A3	APOBEC3B				CD300A	GALNTL6	NRG1
	FRMPD3	BCAT1	GPRIN1				PIK3AP1	PRDM7	SLC16A12
	BEND4	THBS2	CENPK				GAPT	PLEKHD1	SLC22A11
	KLRC4-KLRK1	TBX18	CORO2A				CEBPE	CLDN9	PNPLA3
	MORC1	NALCN	CENPW				CSTA	AMH	NYX
	GZMK	MRC2	STMN1				FOLR2	WISP3	GSTA1
	EDARADD	PSD3	TICRR				SIGLEC7	AKNAD1	NAT8
	CD8A	MRGPRF	HLA-DQA1				SLA	GOLGA6L2	SLC5A10
	TNFRSF8	PCDHGA12	PTPRC				SCIMP	SCT	SLC17A1
	CD38	SLC24A3	RIBC2				SRGAP3	CACNA1G	TMEM27
	GPR174	SSC5D	CASC5				PLEK	CHD5	SULT1C4
	SSTR3	DPYSL3	OLFML3				RTN1	GRIN1	CIT
	CCL4L1	RBP1	FANCB				ELAVL4	F7	KHK
	KLRC3	LGI2	CDC6				FCGR1B	ANKRD18B	LRP2
	SLCO5A1	SMOC2	CCNE1				ADCY7	RAPSN	AS3MT
	CELA1	COL16A1	FKBP11				1-Mar	CCDC78	NLRP14
	CD8B	CCDC80	XRCC2				KCNK13	ESRRB	CUBN
	IL21R	MMP16	DIAPH3				CSF1R	ANKRD30A	GLYATL1
	SPHK1	TSHZ2	C11orf45					KCNT1	ASRGL1
	C4orf50	MPP2	DAPP1					MUC5AC	LYG1
	CCL3L3	HTR2B	TCF19					CAMK2A	FMO2
	CXCL10	PODN	GINS4					CDHR4	FUT6
	CTD-2207O23	STEAP1B	KIAA1524					FAT2	BAIAP2L2
	MATK	OXTR	ASF1B					NTF4	BBOX1
	SLAMF7	CLEC11A	PAQR4					FLRT1	AMN
	DTHD1	LPPR4	EME1					OVGP1	ACSM2A
	CD27	ADAM23	ACRV1					GDAP1L1	RLN2
	UBD	ITGBL1	KCNQ3					LY6G6C	SLC6A13
	GPR25	DYNC1I1						GJB7	NCKAP5
	C15orf53	PRELP						ZAN	TAL2
	OTOF	GLT8D2						FNDC5	NRXN2
	GTSF1	VGLL3						NRG4	NRTN
	NTNG2	FAIM2						TRPV5	SLC25A34
	HLA-DOB	GPC3						PRDM14	TINAG
	FASLG	PLA2G5						SDR9C7	KCNJ3
	IL2	COL6A1						KIAA2012	C1orf210
	ALOX15	ANKRD35						ADAMTS6	MAPT
	TOX	HOXA11						C17orf78	AGMAT
	KCNQ5	GPR88						CTAGE9	C9orf66
	TNIP3	CCIN						WNT16	RRAGD
	IL26	ST6GAL2						MAST1	CRYM
	MCOLN2	AEBP1						TTYH1	ACAD11
	SIRPG	MAMDC2						ATP2C2	LIN7A
	CLEC9A	ECM1						NPW	AGXT2
	SLC18A1	PCDH9						ITIH2	SLC10A5
	ZBP1	FAM171A2						ASCL3	CYS1
	HLA-DQA2	SGCD						BEST2	GAMT
	WNT1	GPR133						TMEM249	HCN3
	GBP6	NKD1						C4BPB	ALDH5A1
	CD200R1	FAP						OR2A4	FGFR3
	TSGA10IP	MMP11						RGS17	SLC27A2
	JAKMIP1	GRIK2						KCNH3	FMO1
	HSF5	ADAMTS12						RSPH6A	FRAS1
	ITGAD	FMO3						ERN2	BHMT
	NKG7	PYGO1						TNNT2	GATM
	FAM215A	EXTL1						MYH7	ETNK2
	TIFAB	PDE1A						GNB3	ENTPD2
	LRRC63	INHBA						CRX	ALDH1L1
	ICOS	RGS16						LCNL1	SLC47A1
	MYB	TMEM119						KCNQ4	TLL1
	KIAA1324	COL3A1						HAP1	SLC7A9
	ZNF683	BACH2						LYZL1	AGT
	CTLA4	BPI						PON1	METTL24
	IL23R	KIAA1755						LPO	KL
	PSMA8	PID1						VSIG2	KIF21A
	CST7	MMP19						TRPM5	A1CF
	IKZF3	COL6A2						IFITM5	TMEM125
	KLRC1	KLHDC8A						PDE4C	GJB1
	SP140	LAMA2						GRIN2C	ACAT1
	CCR8	PKNOX2						TAC3	FREM2
	NUP210	TGFB3						CEL	SLC4A4
	LTB	MEDAG						FAM221B	ANKS4B
	CRTAM	CFH						NRSN1	FBP1
	ASCL2	RASL10B						ZNF705A	CLDN2
	CARD17	LTBP2						LHB	SLC39A5
	CXCR3	LPAR4						PRKCG	IL17RD
	NELL2	COL13A1						KLKB1	ABCB1
	P2RY10	SNAI2						FKSG54	ACSM3
	ST8SIA1	COL5A2						12-Sep	OR2C1
	TNF	COL12A1						COL28A1	GLYAT
	RCVRN	MAP1A						CHRNA10	C1orf21
	XCL1	SYNC						COX6B2	PDZRN3
	TIGIT	GEM						STX1A	FAM110C
	SH2D2A	ABCA9						ADRB3	CHST13
	APBA2	ARHGAP20						BEAN1	KCNJ15
	GFI1	AXIN2						CATSPERD	MASP1
	CD1C	TNC						DKFZp434P228	TRHDE
	SIT1	DACT1						LCN10	AMDHD1
	LTA	WISP1						CECR2	PTH2R
	SYT6	MMP2						KCNJ6	PPFIBP2
	S100A4	TSPAN2						GPR83	SGSM1
	TRAT1	SH3PXD2B						MYRFL	PANK1
	PSTPIP1	GATA6						GLRA1	RUNDC3B
	DNAJC5B	ZFPM2						GAD2	CCL15
	ADAM8	EPHX4						GALNT3
	SLFN12L	KCNT2						CGB7
	STYK1	FN1						SMIM23
	CCL5	LRRC4						EPB42
	PYHIN1	SULF1						KLHL3
	CLEC12A	RUNX2						RBPJL
	THEMIS	LTBP1						PLXNB3
	DUSP2	CTGF						RP11-5A19
	CD72	SHANK1						BRSK2
	XCL2	CDH11						ZSCAN10
	CLIC3	PXDN						TPH2
	CCR4							PILRB
	SH2D1A							NYAP2
	CCL3							SHOX
	CD3G							LPPR3
	BTLA							TEX101
	SIRPD							AL589743
	NOD2							PLIN1
	CD3D							BTNL2
	GZMA							KCNH1
	UBASH3A							BPIFB1
	FAM26F							TBPL2
	CCR5							C8G
	HLA-DRB5							STH
	RGS2							FAM166A
	CTSW							CNGB3
	MYO1G							TEPP
	C2							CALN1
	CD2							PPP1R27
	PTPN7							IL37
	ASB2							NLRP9
	CARD11							NEUROD2
	IL9R							VNN3
	BCL2L14							RGS11
	TXK							CNKSR1
	DHRS9							CYP2F1
	ACKR4							CNTD2
	FOXP3							IL22
	SLAMF6							CCDC83
	CCL4							DCT
	CD3E							SEC14L3
	BATF							DNAJC5G
	ABCD2							BPIFC
	AKAP5							TGM4
	TRAF3IP3							PTK6
	ZNF831							AIPL1
	TLR10							TBR1
	CCL22							EXD1
	IL27							SYNE4
	ASGR1							C9orf173
	UBALD2							MYH6
	RGS1							DNAH12
	GPR18							ZDHHC11B
	HLA-DQB2							CEACAM20
	PRKCB							WDR87
	CCDC42							LRRC18
	CLEC1B							HGFAC
	SLA2							ITIH4
	SNX20							ATHL1
	C12orf42							FAM184B
	GPR171							ZNF750
	MEFV							STK31
	CCR2							FGF8
	INSL3							SERPINI2
	TBC1D10C							FKSG52
	CLECL1							CELSR3
	HAPLN3							CEACAM16
	POMC							WNT2B
	GPR55							MFSD2B
	EBI3							GRIK1
	SPN							SMIM9
	LY9							PCP2
	HCST							KRT40
	CXCR6							SPATA21
	CD274							CDKL4
	ST18							DRICH1
	RNF175							INSL5
	OASL							ATP6V1G2-DDX39B
	MAP4K1							NPIPB15
	LCK							SAG
	SECTM1							TRIM72
	ITGAL							HSD17B3
	TESPA1							IGDCC3
	TNNI2							ERICH3
	FHAD1							IL17C
	IL2RG							CCDC155
	KIR2DL4							FOXH1
	BIRC3							SLC25A2
	HLA-DOA							RNF113B
	CD68							NPEPL1
	C10orf105							TPTE2
	CCL23							MYT1L
	STAT1							IL9
	IL7R							BRDT
	FUT7							ATOH7
	ITGAX							GIF
	IL12RB1							C15orf27
	IFI27							CCL16
	ARHGAP9							FGF17
	ITK							PRSS50
	GZMH							HES7
	BCL11B							BOLL
	CCR7							NPIPB11
	GZMB							MCF2L2
	SLAMF1							TEX29
	APOL4							FKBP6
	CD244							NANOG
	FCRL6							LCN12
	FCHO1							FAM129C
	C19orf84							PRSS55
	TMC8							IL13
	HLA-DQB1							LRRC16B
	GPR68							HIST1H2BA
	CD96							CYP27B1
	RHOH							FNDC7
	GBP1							LCTL
	DUSP4							CSRP3
	IL2RB							KCNE1
	FAM102A							MUC22
	CIITA							PABPN1L
	SCML4							IL17REL
	APOL2							LMO7DN
	CD28							ESR2
	ICAM3							WDR86
	ABHD3							MROH9
	PTPN22							SCGB1A1
	RAB39B							USP6
	KLRB1							C17orf99
	SLC9A9							DDX4
	CATSPER1							AMIGO3
	APOBEC3H							SLX1A
	C16orf54							NPAS4
	PRKCD							LRCOL1
	RHOF							CORO6
	CD40LG							SPDYE4
	P2RY6							MYOG
	SUSD3							FAM71F1
	RARRES3							FKSG63
	KCNAB2							GNAT1
	RASGRP1							CLLU1
	POU2F2							SNX32
	CD6							C22orf42
	RAC2							KRT72
	CD247							SULT1A3
								NT5DC4
								UPP1
								VWA3A
								FAM170A
								CCDC154
								GPM6B
								KCNA7
								CELA2A
								C20orf62
								ZSCAN4
								HIST1H4E
								MUC6
								PIWIL3
								RP11-20I23
								OR10A2
								PRSS45
								OR13J1
								AIRE
								RSPH10B2
								FKSG56
								HIST1H2AA
								CCER2
								AL356289
								CRLF2
								ALS2CL
								SMC1B
								DNAH3
								EFCAB8
								SYT2
								FANCD2OS
								SLC15A2
								HSPB9
								PRSS46
								IFNK
								OVOL3
								KRTAP5-10
								UPK3B
								ZDHHC11
								RAB40A
								C16orf90
								SLC22A14
								RBFOX3
								EPGN
								C9orf24
								AL158839
								ACPT
								SEC14L4
								HMP19
								ASIC4
								FBXW10
								CALML6
								DNASE1
								RNF212B
								TMPRSS11F
								UROC1
								STAR
								RNF151
								RFX4
								PRR25
								GDPD3
								FUT2
								CHRNG
								HIF3A
								DUOX1
								NPIPA3
								CELF6
								SLC36A3
								FAM71D
								DKKL1
								TRIM17
								MLLT11
								C11orf16
								RGSL1
								TRPV3
								CTRC
								OR56B1
								AWAT1
								OR8S1
								LCT
								C12orf40
								RGPD1
								SLC26A10
								C9orf47
								TMEM14E
								CDSN
								RFX8
								AL049794
								OBP2B
								CCDC175
								PRSS53
								GRIN3B
								DNASE1L2
								ODF3
								TBC1D26
								SLC5A5
								SPACA5
								SH2D6
								AZU1
								AC231657
								KHDC1L
								HFM1
								CYP2A7
								FER1L5
								SLC4A5
								C17orf50
								CXorf67
								FAM183B
								ARMC12
								FBXO47
								OR52B6
								C1orf234
								PABPC1L
								RHO
								SPRN
								TEDDM1
								CYP4F12
								HEATR9
								DEFB124
								KCNAB3
								CLEC12B
								ZNF714
								NPIPB6
								HIST3H3
								ABCC8
								CAPS
								ACOXL
								DNAH2
								TAS2R46
								PIP5KL1
								CDRT1
								SAP25
								GPR17
								DGAT2L6
								AC244230
								TMEM211
								ERAS
								MYBPHL
								C11orf91
								VWA3B
								SLFNL1
								TULP1
								HSF4
								PRSS48
								PSORS1C2
								IFNA5
								GP6
								GABRR2
								AL049872
								SLC6A7
								SMIM18
								GOLGA8A
								CYP2E1
								MMP23B
								RNASE7
								NXPE1
								ACER1
								TMEM89
								GABRE
								CYP3A43
								KCTD19
								ACSM4
								MYOT
								LTK
								MUC4
								STAB2
								TAS2R43
								NPIPB8
								FKSG48
								RP11-108K14
								LEAP2
								SLC6A4
								PLET1
								FBXW12
								CA5A
								TEX40
								KRT73
								UGT2B11
								CCDC60
								AC008759
								GPR52
								SAPCD1
								GPR173
								ADAM29
								VIP
								DOC2A
								KIAA1875
								ARL5C
								C12orf50
								TM4SF20
								SLC6A1
								PSD
								AC010287
								NPIPA5
								TRIM74
								TMCO2
								GLRA4
								PRKAG3
								SLC35G5
								DDI1
								CATSPERB
								C19orf26
								MROH7-TTC4
								FOXE3
								ANO9
								CPT1B
								NR2E3
								STAG3
								IZUMO4
								TAS2R13
								DAND5
								CYP4Z1
								LENEP
								DLEC1
								BRICD5
								KRT12
								MADCAM1
								LRRC71
								NRBP2
								STRC
								RHPN1
								GOLGA8B
								TRIM46
								TMEM212
								SCTR
								AC114494
								C1orf195
								C9orf152
								COL9A2
								FAM71C
								SRPK3
								ARHGAP8
								ANKRD20A1
								GIPR
								CRIP1
								KRTAP5-9
								NANOGP8
								ZBTB8B
								NNAT
								MMP21
								GCM2
								FP325331
								JAKMIP3
								C1orf146
								NPIPB5
								CASP16
								IZUMO1
								NPIPB9
								EFCAB3
								RSPH10B
								TDRD12
								SLC10A1
								C12orf54
								SUMO4
								TBC1D29
								C14orf183
								KPNA7
								DPF1
								SSPO
								C17orf47
								LDHAL6A
								CYP21A2
								WNT8B
								LAT
								KATNAL2
								AC016549
								RGPD3
								GOLGA6L10
								TSPYL6
								TMEM151B
								POU5F2
								CABP4
								TMEM178A
								TBC1D3B
								GATSL3
								C2orf66
								SLC22A1
								DLK2
								SLC20A1
								ZIM2
								C1orf110
								SPTBN5
								IGFL4
								ASIC3
								C10orf62
								ADM5
								AC069063
								GLI4
								PDE6A
								SLC28A2
								CDRT15
								C7orf34
								CCDC114
								SLX1B
								ARMS2
								DNLZ
								SUN3
								SMTNL1
								U2AF1
								FAM227A
								ZNF177
								NXF5
								MKRN2OS
								CFAP99
								CA6
								OR56B4
								RBMXL2
								CABP7
								TBX10
								MST1R
								CYP3A5
								CCDC136
								IL4
								STX16-NPEPL1
								GOLGA8M
								RNF222
								SLC35G6
								GH1
								GRIFIN
								PMFBP1
								PAQR6
								RPA4
								OR10AD1
								LIM2
								OR52N4
								PTX4
								C9orf131
								YJEFN3
								SENP3-EIF4A1
								CTRL
								CHKB-CPT1B
								C7orf61
								CLDND2
								EME2
								RFPL3S
								ZDHHC19
								A3GALT2
								WFIKKN1
								SGK494
								EGLN2
								RNASE13
								U51561
								SLC24A5
								GOLGA8Q
								MUSTN1
								ITGA10
								KLK14
								RGL3
								A4GNT
								AC019206
								MPP4
								C5orf58
								GOLGA8T
								GRIP2
								AL109659
								C2orf82
								STAG3L5P-PVRIG2P-PILRB
								TDRD10
								CTAGE6
								IGFALS
								NFKBIZ
								AC242988
								SLC5A4
								ASB16
								AQP8
								GOLGA6L4
								PRRT2
								TKTL2
								IL5
								C12orf71
								ALS2CR11
								MAGEA8
								AMY2B
								IGSF9B
								CT55
								CERS3
								COL11A2
								FAM183A
								PLEKHG4
								IFI30
								FAM71F2
								TAS2R50
								MROH7
								RYR3
								SLC35F4
								FAM65C
								TMEM74B
								OR2A1
								NPPA
								ROBO3
								SHISA7
								PPEF2
								TIMD4
								HRH4
								TEKT5
								SLC16A8
								DCST1
								ANKK1
								REC114
								MSTN
								H1FNT
								CCDC79
								YPEL4
								UCN
								PPFIA4
								PDZD3
								CAPNS2
								BCO2
								RNF112
								ATP2A1
								GRM6
								MAMDC4
								GPC2
								TAS2R30
								CES3
								ANKLE1
								OVCH1
								TENM1
								NTN5
								C1orf100
								GOLGA8S
								MYBPC3
								MYCBPAP
								CEACAM19
								HORMAD1
								C3orf22
								SLX1A-SULT1A3
								AL138706
								SLC25A27
								C2orf61
								CUZD1
								CYP2A6
								CCDC17
								TRIM73
								PLAC8L1
								MSH4
								POU5F1
								AC109829
								ASCL5
								CAPN12
								GNRH2
								SLC11A1
								ADGB
								CTC-360G5
								PRG2
								AP000866
								SEC31B
								USP50
								CSAD
								GUCA1B
								TMPRSS9
								LRP5L
								IRGM
								NXF3
								LSMEM1
								PROKR1
								NFKBID
								NUP210L
								CHST5
								AGRP
								GJA9
								RAD54B
								NPIPB3
								RHOXF1
								KCNK7
								U2AF1
								CAPN13
								SULT1C2
								BGLAP
								CRYBB2
								EGFL8
								PLA2G4B
								HPX
								TMEM86B
								CPLX1
								MOV10L1
								LYG2
								RDH16
								ADAMTS13
								AC009336
								ADCY10
								FNDC9
								PTTG2
								RTEL1-TNFRSF6B
								CASQ1
								ATP1A4
								AC110615
								TEKT1
								FSCN3
								ACTN3
								IL18RAP
								MYH7B
								FOXD4L1
								PRSS37
								TMC2
								SLC26A5
								KIFC2
								HCG27
								GNLY
								LRIT3
								FAM205A
								SPATA32
								AC004076
								RPS6KL1
								PBX4
								ANXA10
								DCDC2B
								RFPL3
								AC008686
								GOLGA8O
								DNAH8
								GSDMB
								CCDC168
								KCNH4
								SLC9C1
								HUS1B
								FAM209A
								OCM
								TLR9
								LRRC66
								MAP3K19
								VSIG8
								EQTN
								LDHAL6B
								CBY3
								SMIM2
								KIF25
								RHD
								SCNN1D
								USH2A
								PITPNM3
								STMN4
								TMEM110-MUSTN1
								ANKUB1
								ZNF662
								KCNIP2
								ERMN
								ZNF534
								MIP
								SPDYE2
								ADAM32
								NPIPB7
								AANAT
								MAPK15
								PCP4L1
								NHLH1
								HCRTR1
								PDC
								PVRIG
								KIAA0408
								GRK7
								DPY19L2
								CARNS1
								MICALL2
								GNRH1
								DBH
								CRYBA1
								EMILIN3
								DCST2
								SLC13A4
								CYP2D6
								NYAP1
								COLCA2
								CDK3
								MS4A14
								RNF207
								TULP2
								TTLL9
								MYH15
								PRR5-ARHGAP8
								TSPAN16
								PNPLA7
								PDZD7
								NEIL1
								UBAP1L
								KCND1
								TSPO2
								ROPN1B
								PLGLB2
								CPSF4L
								TCTE1
								CNGA4
								FBF1
								CDCP2
								DNAI1
								MEF2B
								TNFRSF25
								EIF4A1
								AGER
								CHKB
								TDRD6
								ZNF90
								SYNPO2L
								KIR3DX1
								LY6G5B
								REC8
								TMEM31
								ARHGAP33
								RP5-874C20
								PTCH2
								CCDC180
								MSH5
								TTLL3
								AGAP6
								SLC25A41
								ADAM11
								MAPK8IP3
								ATP5L2
								TRAPPC5
								RPP14
								OR5K2
								TRPV1
								AQPEP
								GABBR1
								BMP8A
								ARL6IP4
								SPDYA
								PLEKHH2
								MATN1
								DCAF4L1
								PLGLB1
								FAM217A
								ATAD3B
								MYH3
								LIME1
								XKRX
								SPIRE2
								MXD3
								FAM118A
								MSANTD1
								CCDC36
								MS4A4E
								ABCG5
								AP002884
								C1QTNF4
								VWC2L
								AHSA2
								LMNTD2
								VAMP1
								PRSS42
								MREG
								PLCXD1
								GRM2
								GYS2
								PLXNA3
								KIAA1683
								CCDC116
								PCDHGC5
								MTRNR2L4
								AXDND1
								AGAP10
								PXT1
								RBM44
								CHTF18
								RAB40AL
								PHOSPHO1
								FGF22
								MSH5-SAPCD1
								TREML1
								DNAAF1
								TMPRSS5
								UVSSA
								CCNL2
								LRRD1
								IRF9
								AC090154
								CRACR2B
								REM2
								ACRC
								GLCCI1
								STRA8
								CDRT4
								FAM193B
								SYCP2
								COL4A3
								LENG8
								PLA2G6
								C4orf45
								ERVW-1
								MST1
								SDR42E2
								CC2D2B
								RP11-793H13
								FXYD7
								MEP1B
								CRIP1
								PDE6C
								CDH20
								ANKRD13B
								SPAG17
								NUMBL
								C17orf105
								ERICH6B
								YIPF7
								GPSM1
								ZGLP1
								ENDOU
								LCAT
								PRR22
								NR1I2
								BNIPL
								LPIN3
								RBP2
								GPS2
								CHRM5
								RASL10A
								AIFM3
								TAC4
								BTN1A1
								GOLGA8N
								NODAL
								DNAI2
								P2RY4
								KEL
								XAF1
								MSS51
								LMOD3
								AL023806
								ABCA10
								SPATC1
								FAM186A
								LRRC74A
								WDR27
								POLR2F
								VN1R1
								CCDC84
								VENTX
								SYCP2L
								TSACC
								CCDC40
								CCDC183
								SLIT1
								MAP6D1
								CCDC37
								OCLM
								PRICKLE4
								C15orf52
								TBC1D24
								JMJD7-PLA2G4B
								C19orf18
								A1BG
								CCDC42B
								SLC26A6
								TEX12
								SPATA25
								TAS2R5
								DRD4
								EGFL7
								PKD2L2
								HAL
								KIF19
								PLCD4
								GPR113
								TSPYL2
								PZP
								CCDC28B
								NEK10
								KCNV2
								PKD1L3
								SMARCD3
								PLEKHN1
								MC1R
								AC008074
								PCDHGC4
								LRRC36
								MPP3
								PCDHGA8
								KIAA0895L
								FAM229A
								FAM209B
								ALG1L2
								ZNF83
								KLHL17
								LRRC69
								C11orf42
								ZMAT1
								DNA2
								ZNF732
								TAS2R4
								SPDYE5
								CRIPAK
								LRGUK
								DNHD1
								ZRSR1
								TAS2R20
								ZNF233
								ZNF692
								NPIPA1
								CTD-2116N17
								MBOAT4
								DNMT3B
								STX1B
								RP5-1021I20
								C1orf228
								SLC25A29
								PPP1R32
								C1orf186
								CHMP4A
								ATG16L2
								AGAP5
								TTC34
								C9orf172
								ODF3B
								ZC3H12A
								RSPH4A
								GPR179
								UBE2F-SCLY
								PPAN
								NPIPB4
								TCTE3
								PRH2
								CATSPER2
								TAS2R10
								ABHD14A-ACY1
								TPH1
								PROX2
								MMP25
								CORT
								KIAA1456
								NOXA1
								BZRAP1
								MASP2
								CLDN18
								ADAM20
								GOLGA6L9
								EXOC3L4
								UBQLNL
								C22orf15
								FBXO39
								CFAP70
								KLHL31
								ANKRD23
								BTBD18
								ADAMTS10
								BTBD19
								AC092881
								AC037459
								GPRC5D
								TSSK3
								DNAJB7
								GRID2IP
								PLSCR2
								GLS2
								GCNT7
								RELL2
								LTB4R2
								NUTM2G
								RSRP1
								SLC26A8
								CPO
								DNAH1
								SHC2
								SYCP3
								ACR
								TTC9B
								DDX47
								ITGB1BP2
								ST20
								SUV420H2
								CACNB1
								B3GAT2
								LHX4
								TAS2R19
								WEE2
								SLC25A5
								ACSBG2
