## Supplementary material for "Integrative framework of cross-module deep biomarker for the prognosis of clear cell renal cell carcinoma": Table S3.Up- and down- regulated gene

ABCB5
PRSS22
ASB4
TFAP2B
DCN
SLC38A5
CYP24A1
GABRA1
RAB27B
ZIC2
ROS1
GUCA1A
UTS2
GYG2
CDH3
DMRT3
COL17A1
SYT1
PITX1
ADAM7
FGF10
SLC12A3
MS4A12
IGF2BP2
SEMA3C
CACNG4
SCGN
MOXD1
PKP1
KCNK2
EPYC
PTHLH
TBX5
SMPX
PITPNM3
ZFHX4
TGM1
GABRP
KRT31
CYP26A1
MLN
CPNE6
MXRA5
PAGE4
BRS3
VGLL1
OLFM4
AQP9
CGB
RSPH6A
CASP14
FAM83E
TFPI2
ATP6V0A4
HOXA13
AGR2
TLX1
ASIC2
KRT32
SULT1E1
APOA4
MYF6
SCNN1A
PRDM13
TBX18
THBS4
KNG1
CLDN16
COL7A1
UPK1B
TFCP2L1
ITGB6
GCG
OTX1
IL1R2
NPHS2
HPCAL4
TNNT2
RARRES1
TECTB
CRHR1
PCDHB8
CRISPLD1
COL10A1
MC3R
EDN3
ANKRD60
RBPJL
IRGC
CRISP2
TREM1
CXCL6
MT1G
TGM3
WNK4
CTAG2
OMD
TSPAN8
CRYGN
TRPV5
GALR3
STRIP2
FEZF1
INS-IGF2
MNX1
GATA5
GFPT2
BARX1
KRT34
PPP1R1B
CRP
RAB25
VSTM2L
CHI3L1
DCLK1
CCNA1
CNTN6
WNT2B
CFHR4
ERN2
EHF
KRT7
LECT1
SCEL
LMX1B
TFAP2A
CLPS
TMPRSS4
MMP7
TRIM29
MMP13
STRA6
CYP1B1
GPR87
ANXA3
KIAA1644
KERA
SYT16
DUOXA1
12-Sep
CHST4
SPACA3
PNMT
STAC2
FBN3
PADI3
BEST4
BARHL2
HHIPL2
S100A7
REG3G
C1QL2
NXPH2
TRPM8
ACKR2
UCN2
SFRP2
CRHBP
LIX1
GABRB2
GLRA1
SLC22A3
SLC26A7
PLEKHS1
SLC22A8
OCSTAMP
SPINT4
C11orf53
BTBD11
ASTN1
POU4F1
SPOCK1
GPR110
HS3ST3A1
GPR78
MAGEC1
GRIA1
TRIM42
RAET1L
WIF1
SST
KCNJ6
DPYSL5
SLC30A2
GRHL3
HPD
CLSTN2
SLC13A3
PRAC1
HOXB13
COX6B2
KNCN
WNT4
LHX8
PIGR
IVL
SPRR3
SPRR2D
C3orf30
ADORA1
RETNLB
CXCL5
TGM4
RTP3
PITX2
NKX6-3
LRFN5
MAGEC3
TMEM52B
FRMD7
CLMP
HTR3A
TAC3
CHP2
AQP2
LAIR2
LY6D
KLK5
KLK6
SCARA3
FAM83B
C8orf22
HFE2
MYL1
WFDC13
WFDC12
HTR1E
KLK7
IL13
RAB3B
PDILT
SPRR1B
MUC15
MT1B
MUC17
ZPLD1
SP7
KRT4
HOXB9
KCND3
XAGE3
KRT27
OR2AT4
LGALS4
FRMD5
REG1B
LRRC15
CCL11
ATOH1
OR5B2
FUT9
NIPAL4
ADAMTS20
C11orf86
DMRT2
GPRC6A
10-Mar
SNX31
DIRC1
GOLGA6L2
GPR149
ZIC4
LRRN1
OR4N2
SPACA4
C10orf71
OLIG3
CCDC185
TUBAL3
DYNAP
CPN2
MKRN3
F2
ALX1
DEFB119
PENK
ATG9B
KCNA4
FIGLA
B3GALT5
PKP3
ZBTB7C
CLCNKB
NUPR1L
NPAP1
HTR3E
CYP4F2
MPPED1
CCK
KRT12
CIDEC
KBTBD12
HEPACAM2
INSC
KRTAP1-1
CATSPER4
GJB3
SBSN
APOD
KRTAP10-12
OR2L13
OR2C3
CLPSL2
POU3F4
LAMB3
CYP2A13
TMEM207
MAGEA1
EGFL6
L1CAM
TCP10
SPRR2E
CD300LD
SERPINB4
SERPINB5
FOXL2NB
DIO2
TSGA13
KRT222
HBG1
TMEM213
NPIPA7
TENM3
CELA3B
TMEM257
RFPL4A
ERVMER34-1
PGA4
ANKRD18B
KRTAP21-3
PSG1
PAGE2
MCIDAS
TMEFF1
LEFTY1
OR2A7
PCDHA11
MAGEL2
OR5M11
HP
TAS2R38
RP11-195F19
CLEC19A
ANXA8
EEF1E1-BLOC1S5
CCDC177
CT45A1
TBC1D3K
LHX1
RP11-546B8
NEFL
C17orf78
TBC1D3E
AC008914
PRAMEF18
