## Supplementary material for "Integrative framework of cross-module deep biomarker for the prognosis of clear cell renal cell carcinoma": Table S4.Differential genes hit each pathway

### Sheet: Down_Hit_Gene_Family
down	oncogenes	protein kinases	cell differentiation markers	transcription factors	cytokines and growth factors
	ACSL6	ALK	ALK	ALX3	ADIPOQ
	ALK	CAMK2B	CCR6	ASCL1	AMBN
	KLK2	CAMKV	CD177	BNC1	BMP10
	PAX3	GRK1	CD1B	C1orf61	BMP15
	PAX7	MAPK4	CD22	CREB3L1	CCL13
	SSX1	SPEG	CEACAM5	DMRT1	CCL17
		STK32A	CEACAM8	EGR4	CCL21
			GYPA	ESRRB	CHGB
			GYPB	FEZF2	CSF3
			IGLL1	FOXA2	CTSG
			IL5RA	FOXD3	CXCL3
			KLRC2	FOXG1	DEFA3
			NCAM1	FOXI1	EREG
			NCR2	FOXJ1	FGF19
			RHAG	GCM1	FGF3
			SLC4A1	GFI1B	IFNA21
			TNFSF14	IRX1	IL12B
				IRX4	IL17B
				IRX6	IL37
				KLF1	IL6
				LHX5	LACRT
				LMX1A	LEFTY2
				MYT1L	LEP
				NEUROD4	NPPB
				NKX2-2	NRG4
				NKX2-8	OSTN
				NR0B2	PRL
				NR2E1	PTH
				NR4A2	SEMA3D
				OTX2	TDGF1
				PAX3	TNFSF14
				PAX7	VGF
				POU6F2
				PRDM7
				PROX1
				SCRT1
				SPIB
				SRY
				SSX1
				SSX5
				TFAP2C
				ZAR1

### Sheet: Up_Hit_Gene_Family
up	oncogenes	protein kinases	cell differentiation markers	transcription factors	cytokines and growth factors
	HOXA13	DCLK1	IL1R2	ALX1	ADIPOQ
	MNX1	ERN2	L1CAM	ATOH1	AMBN
	OMD	ROS1	LAIR2	BARHL2	BMP10
	ROS1	WNK4	PSG1	BARX1	BMP15
	TLX1			DMRT2	CCL13
				EHF	CCL17
				GATA5	CCL21
				HOXA13	CHGB
				HOXB13	CSF3
				HOXB9	CTSG
				LHX1	CXCL3
				LHX8	DEFA3
				LMX1B	EREG
				MNX1	FGF19
				MYF6	FGF3
				NKX6-3	IFNA21
				OLIG3	IL12B
				OTX1	IL17B
				PITX1	IL37
				PITX2	IL6
				POU3F4	LACRT
				POU4F1	LEFTY2
				PRDM13	LEP
				RBPJL	NPPB
				TBX18	NRG4
				TBX5	OSTN
				TFAP2A	PRL
				TFAP2B	PTH
				TFCP2L1	SEMA3D
				TLX1	TDGF1
				VGLL1	TNFSF14
				ZFHX4	VGF
				ZIC2
				ZIC4
